# EZH2 Abundance Regulated by UHRF1/UBE2L6/UBR4 Ubiquitin System is the Potential Therapeutic Target to Trigger Pigmented Phenotype in Melanoma

**DOI:** 10.1101/2021.03.04.433988

**Authors:** Gamze Kuser Abali, Youfang Zhang, Pacman Szeto, Peinan Zhao, Samar Masoumi Moghaddam, Isobel Leece, Cheng Huang, Jen Cheung, Malaka Ameratunga, Fumihito Noguchi, Miles Andrews, Nicholas C. Wong, Ralf Schittenhelm, Mark Shackleton

## Abstract

Cellular heterogeneity in cancer is linked to disease progression and therapy response, although the mechanisms regulating distinct cellular states within tumours are not well understood. To address this, we identified melanin pigment content as a major source of phenotypic and functional heterogeneity in melanoma and compared RNAseq data from high (HPC) and low pigmented melanoma cells (LPC), revealing the polycomb repressor complex protein, EZH2, as a master regulator of these states. EZH2 protein, but not RNA expression, was found to be upregulated in LPCs and inversely correlated with melanin in pigmented patient melanomas. Surprisingly, conventional EZH2 methyltransferase inhibitors, GSK126 and EPZ6438, had no effect on LPC survival, clonogenicity and pigmentation, despite fully inhibiting methyltransferase activity. In contrast, EZH2 silencing by siRNA strategy or DZNep, MS1943 that reduces EZH2 protein levels, significantly inhibited cell growth in LPCs by hampering ribosome biogenesis. In addition, decline in EZH2 protein level induces pigmented cell phenotype by inducing melanin biosynthesis. Proteasomal inhibitor, MG132 treatment induced EZH2 protein levels in HPCs prompted us to look for differentially regulated ubiquitin system proteins in HPC vs LPCs. UBE2L6, E2 conjugating enzyme has been shown to be downregulated significantly in LPCs by UHRF1-mediated CpG methylation. Both biochemical assays and animal studies demonstrated that UBE2L6 expression decline, in turn, promotes EZH2 protein stability due to lack of ubiquitination on K381 residue in LPCs. UBR4 cooperates with UBE2L6 to facilitate this ubiquitination process. Targeting UHRF1/UBE2L6/UBR4 axis can be a better treatment option to trigger HPC state in melanoma in which conventional EZH2 inhibitors are ineffective.
