## Supplemental Table 2 for "EZH2 Abundance Regulated by UHRF1/UBE2L6/UBR4 Ubiquitin System is the Potential Therapeutic Target to Trigger Pigmented Phenotype in Melanoma"

### Sheet: Oligo List
si-mEZH2#1	GGAAAGAACUGAAACCUUA
si-mEZH2#2	GGAGGGAGCUAAGGAGUUU
si-mUBE2L6-3'UTR#1	CUCCAAGGUAUGCUAAUCA
si-mUBE2L6-3'UTR#2	CUAUUGUUAGAGGCUCUUA
si-hUHRF1#1	AUGGUACAUUCCUUGGUGC
si-hUHRF1#2	UUGUAGAUGCCAUCGUAGC
si-hUBR4	GCCUGUUCGAAAGCGCAAA
si-mUBR4#1	CACACUGGGACCAACUCUA
si-mUBE2C#1	GAUAAGUGGUCUGCACUAU
si-mUBE2C#2	CUGAGUCAGACAACCUGUU
si-mUBE2C#3	GGUCUGCACUAUAUGAUGU
Scramble Control	SN-1001 (Bioneer Pacific)

### Sheet: Primer List
Primer Name	Sequence (5'-3')	Application	Tm (0C)	Size (bp)
Ube2l6-M1-Fw	CGTTTTGAATAAATAAGGGATGTTC	MSP	59	203 bp
Ube2l6-M1-Rv	ATACTCGAAAAACACAAATCTACGC
Ube2l6-U1-Fw	TTGTTTTGAATAAATAAGGGATGTTT	MSP	59	203 bp
Ube2l6-U1-Rv	TACTCAAAAAACACAAATCTACACC
hUBR4-Fw	GGTGTTCCAGAGGCTAGTGATC	qRT-PCR	60
hUBR4-Rv	CCAACTGCTTCTGCGGTTCCTT
mUBR4-Fw	TGAGTGAGGACAAGGGCAAC	qRT-PCR	60
mUBR4-Rv	GGGTTGGATCGAACGAAGGT
hEZH2-K381R-Fw	GGAGCTATGATGCTAGATTCCTTGACTCTAAACTCATACAC	Site directed mutagenesis
hEZH2-K381R-Rv	GTGTATGAGTTTAGAGTCAAGGAATCTAGCATCATAGCTCC
UBR4-LD-NheI-Fw	ATAGCTAGCCCTGGGAACCCGTATAGCAGC	Cloning	57	2391 bp
UBR4-LD-EcoRI-Rv	ATAGAATTCTCAACCGGCCACATCGAGGAACTCTG
hRPLP0-Fw	ACA GGG CGA CCT GGA AGT	qRT-PCR	60
hRPLP0-Rv	TGT CTG CTC CCA CAA TGA AA
mEZH2-Fw	GCCTGTGCACATCATGACTTCTG	qRT-PCR	60
mEZH2-Rv	GTCACTGGTGACTGAACACTCC
hEZH2-Fw	TGCACATCCTGACTTCTGTGAGC	qRT-PCR	60
hEZH2-Rv	AGTCACTGGTCACCGAACACTC
mUBE2L6-Fw	AAGCGAGTGGCGAAAGAG	qRT-PCR	60
mUBE2L6-Rv	TTTGAGGCCATAGGGAAGC
mRLPL0-Fw	CACTGGTCTAGGACCCGAGAAG	qRT-PCR	60
mRPLP0-Rv	GGTGCCTCTGGAGATTTTCG

### Sheet: Antibody List
Antibody Name	Brand	Catalog #	Application
EZH2	CST	5246	IF (1:200), IHC (1:50), WB (1:1000), IP (1:300)
H3K27me3	CST	9733	IF (1:100), WB (1:1000)
MITF	CST	12590	WB (1:1000)
TYR	Abcam	ab170905	WB (1:1000)
H3	CST	4499	WB (1:2000)
UBE2C	CST	14234	WB (1:1000)
UBE2L6	Invitrogen	PA5-89352	WB (1:1000), IF (1:100)
UBE2L6	Abcam	ab109086	IHC (1:250)
FLAG	CST	8146	WB (1:1000), IP (1:50)
Actin	Sigma Aldrich	A5316	WB (1:2000)
V5	CST	13202	WB (1:1000)
Ub	SantaCruz	sc-8017	WB (1:500)
UHRF1	CST	12387	WB (1:1000), IHC (1:100)
p21	CST	2947	IF (1:400)
p16	Abcam	ab108349	IF (1:250)
p53	CST	2524	IF (1:2000)
c-Myc	Abcam	ab32072	IF (1:100)
UBR4	Abcam	ab86738	WB (1:1000), IF (1:250), IHC (1:200)
HA	CST	3724	WB (1:1000)
NCL	Abcam	ab129200	IF (1:1000)
Rabbit (DA1E) mAb IgGXP ® Isotype control	CST	3900	IP (1:3000)
ECL Anti-rabbit IgG, HRP-linked Antibody	Amersham	NA934V	WB (1:5000)
Goat anti-mouse IgG, HRP-linked Antibody	Millipore	AP124P	WB (1:5000)
Donkey anti-Mouse IgG (H+L) Highly Cross-Adsorbed Secondary Antibody, Alexa Fluor 488	Invitrogen	A21202	IF (1:500)
Donkey anti-Mouse IgG (H+L) Highly Cross-Adsorbed Secondary Antibody, Alexa Fluor 568	Invitrogen	A10037	IF (1:500)
Donkey anti-Rabbit IgG (H+L) Highly Cross-Adsorbed Secondary Antibody, Alexa Fluor 568	Invitrogen	A10042	IF (1:500)
Donkey anti-Rabbit IgG (H+L) Highly Cross-Adsorbed Secondary Antibody, Alexa Fluor 488	Invitrogen	A21206	IF (1:500)
Annexin V-FITC conjugate	Invitrogen	A13199	FACS (1:500)
Anti-human mitochondria	Merck	MAB1273	IHC (1:100)

### Sheet: Chemicals List
Reagent Name	Brand	Catalog #
DZNep	Selleckchem	S7120
Tazemetostat (EPZ-6438)	Selleckchem	S7128
GSK126	Selleckchem	S7061
MS1943	MedChemExpress	HY-133129
MG132	Abcam	ab141003
Cycloheximide	Sigma-Aldrich	C7698
5’-Aza-2’-deoxycytidine	Abcam	ab120842
DAPI	Sigma-Aldrich	D8417
Blasticidin	Sigma-Aldrich	SBR00022
Puromycin	Sigma-Aldrich	P8833
Propidium Iodide	Sigma-Aldrich	P4864
Pierce™ Anti-DYKDDDDK Magnetic Agarose	Thermo Fischer Scientific	A36798
Pierce™ Anti-HA Magnetic Beads	Thermo Fischer Scientific	88837
Gold chloride solution	Sigma-Aldrich	HT1004
Sodium thiosulfate	Sigma-Aldrich	217263
Dako Fluorescence Mounting Medium	Dako	S3023
Melanin	Sigma-Aldrich	M8631
